# Host genetic and environmental factors shape the human gut resistome

**DOI:** 10.1101/2020.05.18.092973

**Authors:** C.I. Le Roy, R.C. E. Bowyer, V.R. Carr, R. Costeira, J.E. Castillo-Fernandez, T.C. Martin, T.D. Spector, C.J. Steves, D. Moyes, S.K. Forslund, J.T. Bell

**Author notes:** Equal contribution (S.K. Forslund, J.T. Bell). Correspondence to Sofia Forslund, and Jordana Bell.

## Abstract

**Background:** Understanding and controlling the spread of antimicrobial resistance is one of the greatest challenges of modern medicine. To this end many efforts focus on characterising the human resistome or the set of antibiotic resistance determinants within the microbiome of an individual. Aside from antibiotic use, other host environmental and genetic factors that may shape the resistome remain relatively underexplored.

**Methods:** Using gut metagenome data from 250 TwinsUK female twins, we quantified known antibiotic resistance genes to estimate gut microbiome antibiotic resistance potential for 41 types of antibiotics and resistance mechanisms. Using heritability modelling, we assessed the influence of host genetic and environmental factors on the gut resistome. We then explored links between gut resistome, host health and specific environmental exposures using linear mixed effect models adjusted for age, BMI, alpha diversity and family structure.

**Results:** We considered gut microbiome antibiotic resistance to 21 classes of antibiotics, for which resistance genes were detected in over 90% of our population sample. Using twin modelling, we estimated that on average about 25% of resistome variability could be attributed to host genetic influences. Greatest heritability estimates were observed for resistance potential to acriflavine (70%), dalfopristin (51%), clindamycin (48%), aminocoumarin (48%) and the total score summing across all antibiotic resistance genes (38%). As expected, the majority of resistome variability was attributed to host environmental factors specific to an individual. We compared antibiotic resistance profiles to multiple environmental exposures, lifestyle and health factors. The strongest associations were observed with alcohol and vegetable consumption, followed by high cholesterol medication and antibiotic usage. Overall, inter-individual variation in host environment showed modest associations with antibiotic resistance profiles, and host health status had relatively minor signals.

**Conclusion:** Our results identify host genetic and environmental influences on the human gut resistome. The findings improve our knowledge of human factors that influence the spread of antibiotic resistance genes and may contribute towards helping to attenuate it.
