## Supplementary table 1 for "Host genetic and environmental factors shape the human gut resistome"

### Sheet: Supp1_prep
Category	Phenotype	Mean	SD	Yes	No	NAs
Health	UTI	NA	NA	20	147	83
	Days in hospital in the last year	0.573864	2.30656	20	156	74
	Sum of operations (lifetime)	0.514124	0.840098	60	117	73
	VFM	537.22	7.36919	NA	NA	62
	Frailty	0.122201	0.109115	NA	NA	42
	Depression	NA	NA	72	146	32
	Inflammatory Bowel Disease	NA	NA	14	176	60
	Constipation	NA	NA	46	118	86
	Allergies	NA	NA	52	150	48
	Allergic Reaction to Medication	NA	NA	60	141	49
	Asthma	NA	NA	32	169	49
	Diabetes	NA	NA	10	192	48
	Eczema or Psoriasis	NA	NA	30	171	49
	Haemorrhoids	NA	NA	61	140	49
	Heartburn or Ulcer	NA	NA	53	148	49
	High Cholesterol	NA	NA	78	124	48
	Hypertension	NA	NA	50	151	49
	Irritable Bowel Syndrome	NA	NA	36	165	49
	Migraine	NA	NA	53	148	49
	Osteoarthritis	NA	NA	54	148	48
	Osteoporosis	NA	NA	27	174	49
	Rheumatoid Arthritis	NA	NA	11	190	49
	Thyroid Disorders	NA	NA	22	179	49
	Neuroticism	5.98718	2.08833	NA	NA	94
	Cancer	NA	NA	26	202	22
Distal Environment	Pregnancies	NA	NA	185	33	32
	Cat or Dogs (now)	NA	NA	66	109	75
	Lived abroad	NA	NA	28	95	127
	Holidays abroad	NA	NA	110	13	127
	IMD	2.65	1.12	NA	NA	126
Diet	Alcohol Drunk Per Week	2.14612	1.67459	NA	NA	31
	whole fruit	4.89109	0.629317	NA	NA	48
	total fruit	4.84653	0.655032	NA	NA	48
	whole grains	8.22277	2.85554	NA	NA	48
	dairy	6.40594	2.61522	NA	NA	48
	total protein	2.56931	1.06395	NA	NA	48
	sea plant protein	4.4505	0.897772	NA	NA	48
	greens and beans	4.435	1.17588	NA	NA	50
	total veg	3.995	1.27006	NA	NA	50
	fatty acids	3.5297	2.85148	NA	NA	48
	refined grains	1.14851	2.98049	NA	NA	48
	sodium	7.5099	2.66214	NA	NA	48
	empty calories	8.79208	5.43312	NA	NA	48
Drugs	Diuretic	NA	NA	14	195	41
	Thyroid	NA	NA	14	195	41
	Anti Depressants	NA	NA	18	191	41
	Osteoporosis	NA	NA	16	193	41
	Antibiotics	NA	NA	10	199	41
	Antacids	NA	NA	15	194	41
	Stomach Ulcer Gastritis	NA	NA	11	198	41
	High Cholesterol	NA	NA	21	188	41
	Steroids	NA	NA	14	195	41
	Blood Pressure	NA	NA	28	181	41
	Asthma	NA	NA	13	196	41
	Pain Killers	NA	NA	16	193	41
