## Supplementary table 2 for "Host genetic and environmental factors shape the human gut resistome"

### Sheet: Res_ACE
ARP	A_CI_low	A	A_CI_up	C_CI_low	C	C_CI_up	E_CI_low	E	E_CI_up	P (C)	P (A)
ALL	0.00342368	0.383971	0.655278	3.83734e-15	3.83734e-15	0.178639	0.344722	0.616029	0.932363	1	0.0475753
ACRIFLAVIN	0.363202	0.702655	0.846971	9.50196e-15	9.50196e-15	0.166333	0.153029	0.297345	0.573392	1	0.00312752
ACTINOMYCIN	8.65166e-14	0.284262	0.547974	1.05023e-13	1.05023e-13	0.301422	0.452026	0.715738	1	1	0.311141
AMIKACIN	2.09446e-14	0.124845	0.443171	2.06025e-14	2.06025e-14	0.249496	0.556829	0.875155	1	1	0.807498
AMINOCOUMARIN ANTIBIOTIC	0.0130596	0.480219	0.690576	2.86979e-15	2.86979e-15	0.273939	0.309424	0.519781	0.802024	1	0.0447274
AMINONUCLEOSIDE ANTIBIOTIC	2.70885e-15	0.0370878	0.31975	7.27649e-17	7.27649e-17	0.179637	0.68025	0.962912	1	1	0.800398
AMOXICILLIN	2.28499e-13	0.338922	0.579158	1.0641e-12	1.0641e-12	0.36269	0.420842	0.661078	0.970101	1	0.429923
BENZALKONIUM CHLORIDE	5.74929e-11	0.470387	0.680954	3.96623e-16	1.1127e-13	0.410871	0.319046	0.529613	0.87919	1	0.26697
BRODIMOPRIM	1.75996e-15	5.11476e-15	0.182113	4.32747e-15	4.32747e-15	0.102832	0.817888	1	1	1	1
CEFACLOR	1.1155e-10	0.387375	0.649503	3.96119e-15	3.96119e-15	0.279924	0.350497	0.612625	0.948173	1	0.121987
CHLORAMPHENICOL	7.57666e-16	0.411803	0.682069	2.55365e-15	2.86441e-15	3.60577e-15	0.317931	0.588197	0.917524	1	0.0539834
CHLORTETRACYCLINE	2.78725e-12	0.190373	0.595809	2.12308e-11	0.128016	0.406851	0.404191	0.681611	0.941647	0.638215	0.671932
CLINDAMYCIN	0.0367947	0.481395	0.716714	3.89635e-15	3.89635e-15	0.221945	0.283286	0.518605	0.834127	1	0.0383724
DALFOPRISTIN	0.060648	0.51106	0.722655	8.84608e-17	8.84608e-17	0.245389	0.277345	0.48894	0.7831	1	0.0329367
FOSFOMYCIN	1.2362e-15	1.2362e-15	8.14983e-13	1.23864e-14	1.23864e-14	0.112534	0.754919	1	1	1	1
MAFENIDE	2.19967e-15	3.55596e-15	0.292776	3.75644e-17	3.75644e-17	0.160398	0.707224	1	1	1	1
METRONIDAZOLE	9.07441e-16	0.294176	0.562027	3.39109e-15	4.15665e-15	0.246787	0.437973	0.705824	1	1	0.150214
PLEUROMUTILIN	5.12145e-15	0.0305513	0.344586	2.92034e-14	2.92034e-14	0.205119	0.655414	0.969449	1	1	0.952306
RIFABUTIN	3.63701e-12	0.0069327	0.327477	6.23363e-16	6.23363e-16	0.182432	0.672523	0.993067	1	1	0.96685
TETRACYCLINE	2.73226e-15	0.247625	0.503034	5.12349e-15	5.65078e-14	0.311439	0.496966	0.752375	1	1	0.454871
UNSPECIFIED BETA LACTAM	1.33681e-12	1.33681e-12	0.360584	4.95392e-13	0.036542	0.223938	0.639416	0.963458	1	0.706659	1
