## Supplementary table 3 for "Host genetic and environmental factors shape the human gut resistome"

### Sheet: Sheet1
	AMOXICILLIN	TETRACYCLINE	ACRIFLAVIN	DALFOPRISTIN	CLINDAMYCIN	AMINOCOUMARIN.ANTIBIOTIC
Present (Y/N)	Y	Y	Y	Y	Y	Y
Prevalence (%)	66.7 (12/18)	100 (18/18)	55.6 (10/18)	100 (18/18)	100 (18/18)	50 (9/18)
95% CI (3 sf)	55.2 - 81.1	NA	45.0 - 71.9	NA	NA	38.7 - 68.7
