## Supplementary table 4 for "Host genetic and environmental factors shape the human gut resistome"

### Sheet: Supp5
Genus	ALL	ACRIFLAVIN	AMINOCOUMARIN	CLINDAMYCIN	DAFLOPRISTIN	BRODIMOPRIM	A	C	E	Mean_log10relativeAbundance_Genus
Thermoanaerobacterium	18.0225	0	1.17094	0	0	0	0.689	1.75e-12	0.311	-5.33064
Acetivibrio	22.9856	0	1	2	0	0	0.622	1.19e-16	0.378	-5.55198
Paenibacillus	37.5598	0.791866	0.91866	5.28708	1.52871	0	0.547	3.38e-15	0.453	-6.02562
Acinetobacter	41.9429	0.0301714	0.925714	0.914286	1.2	0.0272571	0.53	3.33e-12	0.47	-6.88916
Desulfitobacterium	36.4646	0.444444	1	1.11111	2	0	0.506	4.63e-13	0.494	-6.22472
Treponema	8.96663	0	0.87944	0.189451	0.155005	0	0.503	3.5e-14	0.497	-5.7549
Prevotella	11.0406	0.00812632	1	0.0487803	0.0487803	0	0.487	1.15e-11	0.513	-3.14151
Dorea	26	0	1	2.5	1.16667	0	0.423	1.58e-14	0.577	-2.49693
Campylobacter	12.1429	0	0.930841	0.00426168	0	0	0.42	5.68e-13	0.58	-4.36416
Brachyspira	8.16979	0	0.91731	0.0833517	0	0	0.414	2.51e-13	0.586	-6.04118
Oxalobacter	26.4803	0	1	0	0	0	0.404	5.41e-14	0.596	-4.87366
Bilophila	27	0.666667	1	0	0	0	0.379	4.6e-13	0.621	-3.33408
Ruminococcus	13.7308	0	0.846154	1.26923	0.115385	0.0384615	0.366	5.12e-18	0.634	-1.78249
Collinsella	17.3333	0	1	0.166667	0	0	0.358	1.4e-09	0.642	-2.83085
Bifidobacterium	12.0989	0	1.25275	0.142857	0.0164835	0	0.316	0.00638	0.677	-2.32037
Cryptobacterium	8.98148	0	1	0	0	0	0.308	3.01e-14	0.692	-6.34512
Gemella	9.41593	0	1.28148	1.14074	0.713333	0	0.302	9.23e-11	0.698	-5.09032
Histophilus	13.0061	2.00613	2.00613	0	0	0	0.285	7.33e-12	0.715	-7.08539
Cellulosilyticum	33.8587	0	1	0	0	0	0.283	8.29e-06	0.717	-5.57075
Mitsuokella	14.6552	0	2	1	1	0	0.262	0.00467	0.734	-6.64151
Bacteroides	29.1337	0.806931	0.920792	0.29703	0.272277	0	0.243	1.27e-12	0.757	-0.794667
Thermoanaerobacter	14.774	0	1.87431	0.374862	0.374862	0	0.235	2.09e-13	0.765	-6.32399
Akkermansia	17.0104	0	1	1	1	0	0.223	1.32e-10	0.777	-2.63405
Olsenella	12.043	0	1	0	0	0	0.223	1.35e-13	0.777	-5.96752
Parabacteroides	33.381	0.952381	0.952381	0.190476	0.190476	0	0.217	5.47e-12	0.783	-2.33041
Anaerotruncus	16	0	1	1	0	0	0.213	9.15e-12	0.787	-3.30187
Solobacterium	11.0127	0	1	2.00211	1	0	0.211	5.64e-12	0.789	-5.62572
Alistipes	22.1818	0.727273	1	0.0909091	0	0	0.198	2.79e-10	0.802	-1.677
Anaerococcus	12.7919	0	1	0.332995	0.332995	0	0.198	2.17e-12	0.802	-5.89385
Enterococcus	35.3873	0	0.987085	4.67287	2.75609	1.22956	0.19	1.73e-13	0.81	-3.72886
Anaerofustis	19.958	0	1	1	0	0	0.173	1.86e-12	0.827	-5.61243
Ethanoligenens	15.9468	0	1	1	0	0	0.157	7.03e-12	0.843	-5.41312
Bacillus	35.4645	0.867628	0.913499	4.4692	1.12844	0.393185	0.153	0.16	0.688	-5.21977
Filifactor	12	0	1	1	0	0	0.14	7.19e-14	0.86	-6.4446
Oscillibacter	20.9897	0	1	1.66584	0.5	0	0.128	0.188	0.683	-3.77564
Anaerostipes	20.2937	0	1	1.99471	0	0	0.12	8.02e-17	0.88	-4.75214
Providencia	42.9932	2.61905	2.06122	0	0	0.0557143	0.119	0.194	0.687	-6.63253
Alkaliphilus	33.6565	0	1	2.33138	3.00587	0	0.116	0.0249	0.859	-5.64323
Turicibacter	22.5	0	1	2	1	0	0.115	0.0946	0.79	-5.03081
Enterobacter	66.6667	0.92328	1.84392	0.780423	0.851852	0.236508	0.111	0.271	0.618	-5.15302
Abiotrophia	16.9994	0	1	0	0	0	0.105	1.02e-10	0.895	-5.03105
Odoribacter	32	2	1	0.5	0.5	0	0.102	7.12e-12	0.898	-2.72042
Clostridium	23.0226	0	0.915254	1.9096	0.728814	0	0.1	0.172	0.728	-1.93014
Eubacterium	17.05	0	1	1.35	0.2	0	0.1	1.13e-12	0.9	-1.72104
Shuttleworthia	10.4844	0	1	1	0	0	0.0869	0.177	0.736	-5.84428
Desulfovibrio	16.0227	0.39172	0.850318	0.108917	0.0869427	0	0.0864	2.14e-11	0.914	-4.44762
Dehalococcoides	4.66377	0	1	0	0.111063	0	0.0613	2.89e-10	0.939	-6.91501
Pseudomonas	47.3118	1.52151	1.45968	0	0.00424731	0.00141398	0.0612	0.186	0.753	-6.68389
Salmonella	57.2335	0.86802	1.81472	0	0.0019797	0.00496193	0.0548	0.259	0.686	-5.32281
Porphyromonas	7.69616	0.0161436	1	0.048414	0.048414	0	0.0473	0.155	0.797	-5.17112
Capnocytophaga	12.5192	0	1	0	0	0	0.0391	0.0234	0.938	-3.80566
Helicobacter	6.17473	0	0.987013	0	0.00211334	0	0.039	1.92e-12	0.961	-6.76669
Atopobium	10.7258	0	1	0	0.284946	0	0.0306	0.046	0.923	-5.56705
Holdemania	23.5	0	1.5	2	1	0	0.0265	6.69e-08	0.973	-3.43339
Oribacterium	16.726	0	1.10156	1.5	0.700781	0	0.0173	5.69e-14	0.983	-4.90727
Finegoldia	11.3333	0	1	0	0	0	0.0164	0.0859	0.898	-6.35305
Burkholderia	47.1963	1.13084	1.57944	0	0	0	0.0155	2.04e-12	0.985	-5.9933
Proteus	42.3208	2.9215	2.99659	0	0	0.307509	0.00959	0.299	0.691	-6.59224
Peptostreptococcus	13.8068	0	1	3.01136	2.00284	0	0.00838	0.158	0.834	-5.06483
Fusobacterium	10.9416	0	0.922078	0.238312	0.190584	0	0.00347	1.14e-08	0.997	-5.51995
Granulicatella	13.9993	0	1	1	1	0	0.00347	0.0993	0.897	-5.94398
Blautia	21.75	0	0.875	2.5	1	0.0625	3.24e-08	0.00651	0.993	-2.04725
Pseudoflavonifractor	27	0	1	2	0	0	2.46e-09	0.134	0.866	-3.08553
Coprococcus	20.1667	0	0.833333	1.5	0.5	0	3.33e-10	0.133	0.867	-2.39062
Oenococcus	11.3174	0	0.964072	1.02994	0	0	1.95e-10	0.126	0.874	-6.63863
Pseudoramibacter	11.0112	0	1	0	0	0	1.93e-10	0.137	0.863	-6.71949
Lactococcus	16.5991	0	1.34082	4.07978	2.34082	0	1.58e-10	0.163	0.837	-4.97026
Phascolarctobacterium	18.1848	0.248673	1	1.24779	1.24779	0	1.57e-10	8.16e-10	1	-4.19422
Staphylococcus	34.6926	0.996283	1.22862	4.07063	1.97026	1.1171	1.09e-10	0.14	0.86	-5.46335
Streptococcus	15.9081	0	1.1648	1.63604	0.647966	0	1.06e-10	0.226	0.774	-3.1405
Sutterella	13.9975	0	0.750449	0	0	0	4.91e-11	0.0901	0.91	-4.3988
Haemophilus	14.2028	1.40579	1.66666	0	0	0	4.18e-11	0.283	0.717	-4.43226
Weissella	10.8416	0	1	3	1	0	3.9e-11	0.0338	0.966	-7.54946
Pyramidobacter	8	0	1	0	0	0	3.09e-11	0.129	0.871	-6.98248
Faecalibacterium	13.8	0	1	1	0	0	2.9e-11	0.0489	0.951	-1.87501
Subdoligranulum	24.5	0	1	1.5	0	0	2.86e-11	6.11e-14	1	-3.04926
Lawsonia	10	0	1	0	0	0	2.05e-11	0.0262	0.974	-5.42684
Mobiluncus	9.25546	0	2.00257	0	0	0	1.34e-11	0.0925	0.907	-4.7275
Parasutterella	20	0	1	0	0	0	1.07e-11	0.0937	0.906	-4.21304
Eremococcus	16.4859	0	1	0	0	0	7.84e-12	0.0551	0.945	-6.7013
Actinomyces	9.38094	0.085	1.825	0.085	0.1275	0	7.26e-12	0.155	0.845	-4.71295
Aggregatibacter	13.8444	1.53318	1.57895	0	0	0	5.2e-12	0.287	0.713	-6.35743
Eggerthella	18.2	0	1	1	0.2	0	4.63e-12	0.34	0.66	-3.45828
Acidaminococcus	18.6486	0	2	1	1	0	2.76e-12	0.221	0.779	-5.3843
Coprobacillus	27	0	1	2.4	1.4	0.6	2.06e-12	0.0759	0.924	-3.36031
Lactobacillus	14.4419	0	0.92151	3.22674	0.75872	0.0145272	1.96e-12	0.0709	0.929	-4.02587
Geobacter	22.9279	0	1	0	0	0	1.93e-12	0.136	0.864	-7.11324
Vibrio	21.4118	1.20941	1.28	0.00310588	0.0510588	0.0216706	7.19e-13	0.16	0.84	-7.08799
Paraprevotella	22.5086	1	1	0.5	0.5	0	6.73e-13	0.102	0.898	-3.98926
Butyrivibrio	18.8292	0	1.17073	1.56097	0.487804	0	5.75e-13	0.0568	0.943	-3.39372
Klebsiella	77.4198	0.938931	1.8855	0	0.137405	0.209924	4.58e-13	0.293	0.707	-4.81698
Rothia	10.3347	0.222222	1.99465	0	0	0	3.22e-13	0.097	0.903	-6.56515
Slackia	12.0021	0	1	0	0	0	2.71e-13	0.215	0.785	-5.16321
Neisseria	15.6502	0	1.73763	0.00833142	0.00833142	0	1.93e-13	0.315	0.685	-6.42248
Veillonella	14.9545	0	0.954545	0.590909	0.545455	0	1.84e-13	0.21	0.79	-4.09444
Roseburia	26	0	0.8	1.8	0.8	0	1.74e-13	8.39e-14	1	-2.18416
Escherichia	63.5094	0.846293	1.74503	0.801085	1.39783	0.128029	1.72e-13	0.311	0.689	-2.72593
Parascardovia	10.3316	0	1	0.334184	0	0	1.71e-13	0.0259	0.974	-6.8724
Selenomonas	15.0343	0	1.75973	1	1	0	1.68e-13	0.0402	0.96	-6.79171
Dialister	12	0	1	0.5	0.5	0	1.39e-13	2.81e-14	1	-3.74612
Megasphaera	15.6332	0	0.815642	0.272626	0.181564	0	6.1e-14	8.22e-14	1	-5.06268
Leuconostoc	8.61862	0	0.861862	2.1021	0.655656	0	5.14e-14	1.2e-12	1	-6.91047
Citrobacter	64.1026	0.965812	1.9359	0.837607	0.901709	0.0645299	5.03e-14	0.308	0.692	-4.89923
Bulleidia	7.98817	0	1	1.99408	1	0	4.63e-14	5.17e-15	1	-6.71023
Dysgonomonas	18.0165	0.250138	0.749311	0.250138	0	0	4.34e-14	6.5e-14	1	-6.80579
Peptoniphilus	10.5903	0	0.9375	0.875	0.875	0	1.37e-14	2.51e-12	1	-5.21479
Tannerella	5.56701	0.142784	0.285567	0	0	0	7.59e-15	1.3e-13	1	-5.85395
