## Supplementary table 5 for "Host genetic and environmental factors shape the human gut resistome"

### Sheet: Res_ACE_Corrected_V2
	Correction	A_CI_low	A	A_CI_up	C_CI_low	C	C_CI_up	E_CI_low	E	E_CI_up	P (A)
ALL	∅	0.00342368	0.383971	0.655278	3.83734e-15	3.83734e-15	0.178639	0.344722	0.616029	0.932363	0.0475753
	A	2.64404e-10	0.327049	0.567023	1.31795e-12	1.31795e-12	0.344949	0.432977	0.672951	0.972136	0.329636
ACRIFLAVINE	∅	0.363202	0.702655	0.846971	9.50196e-15	9.50196e-15	0.166333	0.153029	0.297345	0.573392	0.00312752
	A	0.193056	0.671293	0.813965	7.62263e-15	7.62263e-15	1.31581e-09	0.186035	0.328707	0.58547	0.0146643
AMINOCOUMARIN ANTIBIOTIC	∅	0.0130596	0.480219	0.690576	2.86979e-15	2.86979e-15	0.273939	0.309424	0.519781	0.802024	0.0447274
	A	2.56731e-13	0.264878	0.611437	4.70012e-11	0.0919078	0.411581	0.388563	0.643214	0.925444	0.0264727
CLINDAMYCIN	∅	0.0367947	0.481395	0.716714	3.89635e-15	3.89635e-15	0.221945	0.283286	0.518605	0.834127	0.0383724
	A	7.44449e-10	0.42671	0.649559	3.11816e-13	3.11816e-13	0.392548	0.350441	0.57329	0.910818	0.0209587
DALFOPRISTIN	∅	0.060648	0.51106	0.722655	8.84608e-17	8.84608e-17	0.245389	0.277345	0.48894	0.7831	0.0329367
	A	1.01662e-12	0.507472	0.704251	NA	4.05734e-16	NA	0.295749	0.492528	0.810773	0.00266778
BRODIMOPRIM	∅	1.75996e-15	5.11476e-15	0.182113	4.32747e-15	4.32747e-15	0.102832	0.817888	1	1	1
	A	1.89565e-15	1.89565e-15	0.17346	1.85527e-15	1.85527e-15	0.098702	0.82654	1	1	1
